# Virus-host protein co-expression networks reveal temporal organization and strategies of viral infection

**DOI:** 10.1101/2023.10.10.561729

**Authors:** Jacobo Aguirre, Raúl Guantes

**Affiliations:** Centro de Astrobiología (CAB), CSIC-INTA, ctra. de Ajalvir km 4, 28850 Torrejón de Ardoz, Madrid, Spain; Grupo Interdisciplinar de Sistemas Complejos (GISC), Madrid, Spain; Department of Condensed Matter Physics and Material Science Institute ‘Nicolás Cabrera’, Science Faculty, Universidad Autónoma de Madrid, Madrid, Spain; Condensed Matter Physics Center (IFIMAC), Science Faculty, Universidad Autónoma de Madrid, Madrid, Spain

**Author notes:** Corresponding authors: Raúl Guantes, Jacobo Aguirre.

## Abstract

Viral replication is a complex dynamical process involving the global remodelling of the host cellular machinery across several stages. In this study, we provide a unified view of the virus-host interaction at the proteome level reconstructing protein co-expression networks from quantitative temporal data of four large DNA viruses. We take advantage of a formal framework, the theory of interacting networks, to describe the viral infection as a dynamical system taking place on a network of networks where perturbations induced by viral proteins spread to hijack the host proteome for the virus benefit. Our methodology demonstrates how the viral replication cycle can be effectively examined as a complex interaction between protein networks, providing useful insights into the viral and host’s temporal organization and strategies, key protein nodes targeted by the virus and dynamical bottlenecks during the course of the infection.
