## Supplemental Table S4 for "Virus-host protein co-expression networks reveal temporal organization and strategies of viral infection"

### Sheet: HSV1
Significantly enriched functions in HSV1 (related to Figure 4)
Connectors					Leaders					Community 3					Community 7
Positive regulation of transcription(padj=0.04)					Protein metabolic process(padj=0.04)					DNA damage response(padj=0.002)					SUMOylation of DNA damage response and repair proteins(padj=5e-4)
ATF6	activating transcription factor 6				ATP6AP2	ATPase H+ transporting accessory protein 2				APP	amyloid beta precursor protein				BRCA1	BRCA1 DNA repair associated
BNC1	basonuclin zinc finger protein 1				AURKA	aurora kinase A				IFI16	interferon gamma inducible protein 16				SMC5	structural maintenance of chromosomes 5
CHCHD2	coiled-coil-helix-coiled-coil-helix domain containing 2				CCNB2	cyclin B2				INO80	INO80 complex ATPase subunit				SMC6	structural maintenance of chromosomes 6
JAG1	jagged canonical Notch ligand 1				CDK5RAP1	CDK5 regulatory subunit associated protein 1				MYC	MYC proto-oncogene, bHLH transcription factor				SUMO1	small ubiquitin like modifier 1
REST	RE1 silencing transcription factor				CENPE	centromere protein E				PRKDC	protein kinase, DNA-activated, catalytic subunit
SETX	senataxin				CHEK1	checkpoint kinase 1				RNF168	ring finger protein 168
TFAM	transcription factor A, mitochondrial				FAM83D	family with sequence similarity 83 member D				RNF8	ring finger protein 8
TRIM27	tripartite motif containing 27				KANSL3	KAT8 regulatory NSL complex subunit 3				SLC1A3	solute carrier family 1 member 3
ZNF462	zinc finger protein 462				KDM5B	lysine demethylase 5B				SPRTN	SprT-like N-terminal domain
Positive regulation of metabolic process(padj=4e-4)					LONP2	lon peptidase 2, peroxisomal				USP1	ubiquitin specific peptidase 1
ATF6	activating transcription factor 6				MET	MET proto-oncogene, receptor tyrosine kinase				ZBTB1	zinc finger and BTB domain containing 1
BNC1	basonuclin zinc finger protein 1				NOSIP	nitric oxide synthase interacting protein
CCND1	cyclin D1				PIBF1	progesterone immunomodulatory binding factor 1
CHCHD2	coiled-coil-helix-coiled-coil-helix domain containing 2				PLK1	polo like kinase 1
DLG3	discs large MAGUK scaffold protein 3				PPIL2	peptidylprolyl isomerase like 2
DUOXA1	dual oxidase maturation factor 1				PREPL	prolyl endopeptidase like
JAG1	jagged canonical Notch ligand 1				RNF138	ring finger protein 138
MID1IP1	MID1 interacting protein 1				SORL1	sortilin related receptor 1
MORC3	MORC family CW-type zinc finger 3				SPINT1	serine peptidase inhibitor, Kunitz type 1
REST	RE1 silencing transcription factor				TCEAL4	transcription elongation factor A like 4
SETX	senataxin				USP33	ubiquitin specific peptidase 33
TFAM	transcription factor A, mitochondrial				Cell cycle(padj=0.02)
TRIM27	tripartite motif containing 27				AURKA	aurora kinase A
ZNF462	zinc finger protein 462				CCNB2	cyclin B2
					CDK5RAP1	CDK5 regulatory subunit associated protein 1
					CENPE	centromere protein E
					CHEK1	checkpoint kinase 1
					FAM83D	family with sequence similarity 83 member D
					MIS18BP1	MIS18 binding protein 1
					PIBF1	progesterone immunomodulatory binding factor 1
					PLK1	polo like kinase 1
					PRR11	proline rich 11
					TIPIN	TIMELESS interacting protein
					USP33	ubiquitin specific peptidase 33

### Sheet: EBV
Significantly enriched functions in EBV (Figure 4)
Leaders, communities 3-6					Leaders, communities 4-5					Community 3				Community 4
Mitochondrial transport(padj=0.03)
HSPA1L	heat shock protein family A (Hsp70) member 1 like
SMDT1	single-pass membrane protein with aspartate rich tail 1
TIMM17A	translocase of inner mitochondrial membrane 17A
TP53	tumor protein p53
UBL5	ubiquitin like 5
Ribosome biogenesis(padj=9e-4)										Ribosome biogenesis(padj=2e-4)
DDX27	DEAD-box helicase 27									DDX27	DEAD-box helicase 27
FTSJ3	FtsJ RNA 2'-O-methyltransferase 3									DDX31	DEAD-box helicase 31
NSA2	NSA2 ribosome biogenesis factor									DDX54	DEAD-box helicase 54
RPF1	ribosome production factor 1 homolog									GNL2	G protein nucleolar 2
RPL7L1	ribosomal protein L7 like 1									ISG20L2	interferon stimulated exonuclease gene 20 like 2
RRP36	ribosomal RNA processing 36									MTG2	mitochondrial ribosome associated GTPase 2
RSL24D1	ribosomal L24 domain containing 1									PPAN	peter pan homolog
										RPF1	ribosome production factor 1 homolog
										RRP15	ribosomal RNA processing 15 homolog
										RSL24D1	ribosomal L24 domain containing 1
										SURF6	surfeit 6
										UTP14A	UTP14A small subunit processome component
					Regulation of cell cycle (padj=0.03)					Regulation of cell cycle(padj=0.02)				Cell cycle G1/S phase transition(padj=0.04)
					ATM	ATM serine/threonine kinase				CCND3	cyclin D3			ATM	ATM serine/threonine kinase
					CDC25B	cell division cycle 25B				CCPG1	cell cycle progression 1			ATP2B4	ATPase plasma membrane Ca2+ transporting 4
					CDK6	cyclin dependent kinase 6				CDK4	cyclin dependent kinase 4			AURKA	aurora kinase A
					CEP78	centrosomal protein 78				CDKN1B	cyclin dependent kinase inhibitor 1B			CCNE2	cyclin E2
Connectors					CHTF8	chromosome transmission fidelity factor 8				HSPA2	heat shock protein family A (Hsp70) member 2			CDC7	cell division cycle 7
					E2F5	E2F transcription factor 5				NDC80	NDC80 kinetochore complex component			CDK6	cyclin dependent kinase 6
Complement and coagulation cascades(padj=0.001)					EXO1	exonuclease 1				NUSAP1	nucleolar and spindle associated protein 1			GMNN	geminin DNA replication inhibitor
C4A	complement C4A (Rodgers blood group)				SYNE1	spectrin repeat containing nuclear envelope protein 1				RARA	retinoic acid receptor alpha			KANK2	KN motif and ankyrin repeat domains 2
SERPINF2	serpin family F member 2				TINF2	TERF1 interacting nuclear factor 2				SMC5	structural maintenance of chromosomes 5			WEE1	WEE1 G2 checkpoint kinase
THBS1	thrombospondin 1				ZWINT	ZW10 interacting kinetochore protein				SVIL	supervillin
										TFAP4	transcription factor AP-4
KANK2	KN motif and ankyrin repeat domains 2
WEE1	WEE1 G2 checkpoint kinase

### Sheet: HCMV
Significantly enriched functions in HCMV (Figure 4)
Leaders						Community 1				Community 2				Community 3
Focal adhesion (padj=3e-6)										Focal adhesion(padj=0.003)				Focal adhesion(padj=0.004)
CD99	CD99 molecule (Xg blood group)									CD99	CD99 molecule (Xg blood group)			ALCAM	activated leukocyte cell adhesion molecule
FHL1	four and a half LIM domains 1									FHL1	four and a half LIM domains 1			CNN2	calponin 2
FHL2	four and a half LIM domains 2									FHL2	four and a half LIM domains 2			CSRP1	cysteine and glycine rich protein 1
ITGA1	integrin subunit alpha 1									ITGA1	integrin subunit alpha 1			PHLDB2	pleckstrin homology like domain family B member 2
ITGA2	integrin subunit alpha 2									ITGA2	integrin subunit alpha 2			PTK7	protein tyrosine kinase 7 (inactive)
ITGA4	integrin subunit alpha 4									ITGA4	integrin subunit alpha 4			TGFB1I1	transforming growth factor beta 1 induced transcript 1
MMP14	matrix metallopeptidase 14									MMP14	matrix metallopeptidase 14			TPM4	tropomyosin 4
PDGFRB	platelet derived growth factor receptor beta									PDGFRB	platelet derived growth factor receptor beta			ZYX	zyxin
PDLIM7	PDZ and LIM domain 7									PDLIM7	PDZ and LIM domain 7
TNS1	tensin 1									TNS1	tensin 1
Actin filament organization(padj=0.008)														Actin filament organization(padj=0.004)
ADD3	adducin 3													ARHGAP35	Rho GTPase activating protein 35
DBNL	drebrin like													CDC42EP2	CDC42 effector protein 2
DPYSL3	dihydropyrimidinase like 3													CDC42EP3	CDC42 effector protein 3
PHLDB2	pleckstrin homology like domain family B member 2													PHLDB2	pleckstrin homology like domain family B member 2
PLS3	plastin 3													PPP1R9B	protein phosphatase 1 regulatory subunit 9B
ROCK2	Rho associated coiled-coil containing protein kinase 2													TMSB10	thymosin beta 10
TPM4	tropomyosin 4													TPM1	tropomyosin 1
VASP	vasodilator stimulated phosphoprotein													TPM2	tropomyosin 2
														TPM4	tropomyosin 4
														ZYX	zyxin
						Extracellular structure organization(padj=7e-5)				Extracellular structure organization(padj=2e-6)
						A2M	alpha-2-macroglobulin			COL16A1	collagen type XVI alpha 1 chain
						APOE	apolipoprotein E			COL5A1	collagen type V alpha 1 chain
						CRISPLD2	cysteine rich secretory protein LCCL domain containing 2			COL7A1	collagen type VII alpha 1 chain
						ERO1B	endoplasmic reticulum oxidoreductase 1 beta			CTSS	cathepsin S
						F11R	F11 receptor			DCN	decorin
						MATN3	matrilin 3			FGF2	fibroblast growth factor 2
						SDC1	syndecan 1			GREM1	gremlin 1, DAN family BMP antagonist
						SERPINE1	serpin family E member 1			HTRA1	HtrA serine peptidase 1
						SPINT1	serine peptidase inhibitor, Kunitz type 1			ITGA1	integrin subunit alpha 1
						SPINT2	serine peptidase inhibitor, Kunitz type 2			ITGA2	integrin subunit alpha 2
										ITGA4	integrin subunit alpha 4
										MMP14	matrix metallopeptidase 14
										PRKACA	protein kinase cAMP-activated catalytic subunit alpha
										PRKACB	protein kinase cAMP-activated catalytic subunit beta
										PTX3	pentraxin 3
										SULF1	sulfatase 1
						Collagen containing extracellular matrix(padj=0.05)				Collagen containing extracellular matrix(padj=3e-4)				Collagen containing extracellular matrix(padj=4e-6)
						A2M	alpha-2-macroglobulin			COL16A1	collagen type XVI alpha 1 chain			ADAMTS1	ADAM metallopeptidase with thrombospondin type 1 motif 1
						APOE	apolipoprotein E			COL5A1	collagen type V alpha 1 chain			COL1A1	collagen type I alpha 1 chain
						MATN3	matrilin 3			COL7A1	collagen type VII alpha 1 chain			COL1A2	collagen type I alpha 2 chain
						PTN	pleiotrophin			CTHRC1	collagen triple helix repeat containing 1			COL2A1	collagen type II alpha 1 chain
						PZP	PZP alpha-2-macroglobulin like			CTSS	cathepsin S			COL3A1	collagen type III alpha 1 chain
						SERPINE1	serpin family E member 1			DCN	decorin			COL5A2	collagen type V alpha 2 chain
										GREM1	gremlin 1, DAN family BMP antagonist			EMILIN2	elastin microfibril interfacer 2
										HTRA1	HtrA serine peptidase 1			F3	coagulation factor III, tissue factor
										LTBP1	latent transforming growth factor beta binding protein 1			LOXL1	lysyl oxidase like 1
										PCOLCE	procollagen C-endopeptidase enhancer			SEMA7A	semaphorin 7A (John Milton Hagen blood group)
										SERPINC1	serpin family C member 1			TGFB1I1	transforming growth factor beta 1 induced transcript 1
										SULF1	sulfatase 1			THBS1	thrombospondin 1
						Cell-cell junction(padj=0.05)								Cell-cell junction(padj=0.006)
						CGN	cingulin							CDCA3	cell division cycle associated 3
						F11R	F11 receptor							CNN2	calponin 2
						KLHL24	kelch like family member 24							FRMD6	FERM domain containing 6
						PCDH1	protocadherin 1							IQGAP3	IQ motif containing GTPase activating protein 3
						PPL	periplakin							OCLN	occludin
						STX3	syntaxin 3							PDZD11	PDZ domain containing 11
														PTK7	protein tyrosine kinase 7 (inactive)
														ZYX	zyxin
Cadherin binding(padj=0.01)
DBNL	drebrin like
PARVA	parvin alpha
PHLDB2	pleckstrin homology like domain family B member 2
TAGLN2	transgelin 2
VASP	vasodilator stimulated phosphoprotein
Actin binding(padj=0.003)
ADD3	adducin 3
CALD1	caldesmon 1
DBNL	drebrin like
PARVA	parvin alpha
PLS3	plastin 3
TAGLN	transgelin
TPM4	tropomyosin 4
VASP	vasodilator stimulated phosphoprotein

### Sheet: VACV
Significantly enriched functions in VACV (Figure 4)
Leaders					Community 4					Community 5
Cell-cell junction(padj=0.007)
CDH11	cadherin 11
CDH2	cadherin 2
CDK4	cyclin dependent kinase 4
EPHA2	EPH receptor A2
MXRA8	matrix remodeling associated 8
SCRIB	scribble planar cell polarity protein
Peptidyl-tyrosine phosphorylation(padj=0.003)					Peptidyl-tyrosine phosphorylation(padj=6e-4)
CLK3	CDC like kinase 3				APP	amyloid beta precursor protein
EPHA2	EPH receptor A2				AXL	AXL receptor tyrosine kinase
EPHA4	EPH receptor A4				CLK1	CDC like kinase 1
EPHB2	EPH receptor B2				EFEMP1	EGF containing fibulin extracellular matrix protein 1
FGFR1	fibroblast growth factor receptor 1				EPHA2	EPH receptor A2
FLT1	fms related receptor tyrosine kinase 1				EPHA4	EPH receptor A4
IL6ST	interleukin 6 cytokine family signal transducer				EPHB2	EPH receptor B2
TNFRSF1A	TNF receptor superfamily member 1A				FER	FER tyrosine kinase
					FGFR1	fibroblast growth factor receptor 1
					FLT1	fms related receptor tyrosine kinase 1
					TNFRSF1A	TNF receptor superfamily member 1A
					TP53	tumor protein p53
Cell-substrate junction(padj=0.01)										Cell-substrate junction(padj=1e-4)
CDH2	cadherin 2									B2M	beta-2-microglobulin
EFNB2	ephrin B2									CD81	CD81 molecule
EPHA2	EPH receptor A2									CDH2	cadherin 2
FLT1	fms related receptor tyrosine kinase 1									EGFR	epidermal growth factor receptor
L1CAM	L1 cell adhesion molecule									FZD2	frizzled class receptor 2
SDCBP	syndecan binding protein									GJA1	gap junction protein alpha 1
										ITGBL1	integrin subunit beta like 1
										JAK1	Janus kinase 1
										L1CAM	L1 cell adhesion molecule
										LAYN	layilin
										MMP14	matrix metallopeptidase 14
										PDGFRB	platelet derived growth factor receptor beta
										SDCBP	syndecan binding protein
					Extracellular matrix organization(padj=3e-10)					Extracellular matrix organization(padj=2e-7)
					APP	amyloid beta precursor protein				ACAN	aggrecan
					BGN	biglycan				AGRN	agrin
					COL11A1	collagen type XI alpha 1 chain				COL12A1	collagen type XII alpha 1 chain
					COL1A1	collagen type I alpha 1 chain				COL6A1	collagen type VI alpha 1 chain
					COL1A2	collagen type I alpha 2 chain				CTSL	cathepsin L
					COL3A1	collagen type III alpha 1 chain				FBLN1	fibulin 1
					COL5A1	collagen type V alpha 1 chain				LAMA2	laminin subunit alpha 2
					COL5A2	collagen type V alpha 2 chain				LAMA4	laminin subunit alpha 4
					COL5A3	collagen type V alpha 3 chain				LAMB2	laminin subunit beta 2
					COL6A2	collagen type VI alpha 2 chain				LOXL2	lysyl oxidase like 2
					DCN	decorin				LOXL3	lysyl oxidase like 3
					EFEMP1	EGF containing fibulin extracellular matrix protein 1				MMP14	matrix metallopeptidase 14
					LOX	lysyl oxidase				MMP2	matrix metallopeptidase 2
					LUM	lumican				NID1	nidogen 1
					PCOLCE	procollagen C-endopeptidase enhancer				NID2	nidogen 2
					SDC1	syndecan 1				SDC2	syndecan 2
					SDC4	syndecan 4
					SERPINE1	serpin family E member 1
					THBS1	thrombospondin 1
					TIMP2	TIMP metallopeptidase inhibitor 2
					Collagen-containing extracellular matrix(padj=2e-11)					Collagen-containing extracellular matrix(padj=3e-9)
					APOE	apolipoprotein E				ACAN	aggrecan
					BGN	biglycan				AGRN	agrin
					COL11A1	collagen type XI alpha 1 chain				CDH2	cadherin 2
					COL1A1	collagen type I alpha 1 chain				CLEC3B	C-type lectin domain family 3 member B
					COL1A2	collagen type I alpha 2 chain				COL12A1	collagen type XII alpha 1 chain
					COL3A1	collagen type III alpha 1 chain				COL6A1	collagen type VI alpha 1 chain
					COL5A1	collagen type V alpha 1 chain				CTSL	cathepsin L
					COL5A2	collagen type V alpha 2 chain				CXCL12	C-X-C motif chemokine ligand 12
					COL5A3	collagen type V alpha 3 chain				FBLN1	fibulin 1
					COL6A2	collagen type VI alpha 2 chain				GPC6	glypican 6
					DCN	decorin				L1CAM	L1 cell adhesion molecule
					ECM1	extracellular matrix protein 1				LAMA2	laminin subunit alpha 2
					EFEMP1	EGF containing fibulin extracellular matrix protein 1				LAMA4	laminin subunit alpha 4
					GPC1	glypican 1				LAMB2	laminin subunit beta 2
					IGFBP7	insulin like growth factor binding protein 7				LOXL2	lysyl oxidase like 2
					LUM	lumican				MMP2	matrix metallopeptidase 2
					PCOLCE	procollagen C-endopeptidase enhancer				NID1	nidogen 1
					SERPINE1	serpin family E member 1				NID2	nidogen 2
					THBS1	thrombospondin 1				SDC2	syndecan 2
					THBS2	thrombospondin 2
					TIMP2	TIMP metallopeptidase inhibitor 2
					Signaling by receptor Tyrosine kinases(padj=7e-5)
					APOE	apolipoprotein E
					AXL	AXL receptor tyrosine kinase
					COL11A1	collagen type XI alpha 1 chain
					COL1A1	collagen type I alpha 1 chain
					COL1A2	collagen type I alpha 2 chain
					COL3A1	collagen type III alpha 1 chain
					COL5A1	collagen type V alpha 1 chain
					COL5A2	collagen type V alpha 2 chain
					COL5A3	collagen type V alpha 3 chain
					COL6A2	collagen type VI alpha 2 chain
					CYBA	cytochrome b-245 alpha chain
					FER	FER tyrosine kinase
					FGFR1	fibroblast growth factor receptor 1
					FLT1	fms related receptor tyrosine kinase 1
					THBS1	thrombospondin 1
					THBS2	thrombospondin 2
